# Brain pericytes exhibit spatially organized and dynamically regulated molecular heterogeneity

**DOI:** 10.64898/2026.08.17.745290

**Authors:** Sheng-Fu Huang, Lukas Glandorf, Sidonie Sauvageot, Chaim Glück, Hanna Preuss, Jeanne Droux, Upasana Maheshwari, Sucheta Sridhar, Susanne Wegener, Bruno Weber, Daniel Razansky, Mohammad El Amki, Andy Y. Shih, Annika Keller

## Abstract

Brain capillary pericytes are essential components of the neurovascular unit, yet the extent of their molecular heterogeneity within intact vascular networks remains poorly understood. Here, we combined spatial imaging with reanalysis of independent single-cell transcriptomic datasets to investigate the molecular organization of adult mouse brain pericytes. We identified spatial organization of pericyte molecular heterogeneity associated with anatomical region and position within the vascular network, including recurrent differences in ACE2, CASQ2, *Igf2,* and OPN expression. Moreover, pericyte molecular phenotypes varied with aging, acute ischemia, and circadian phase. Notably, light–dark phase emerged as a major axis of transcriptional variation, with pericytes exhibiting distinct circadian phase-associated molecular states. Together, these data demonstrate that adult brain pericytes exhibit spatially organized and dynamically regulated molecular heterogeneity associated with vascular and physiological context.
