## Supplementary material for "Brain pericytes exhibit spatially organized and dynamically regulated molecular heterogeneity": S. Table 1

### Sheet: Summary
	Vanlandewijck et al., Nature 2018​	Yao et al., Nature 2023​ (Allen Brain Atlas)​	Smith et al., Appetite 2022​
Transgenic mice​	Pdgfrb-GFP; Cspg4-dsRed​	Snap25-IRES2-cre; Ai14​	Glp1rCre-EYFP​; GiprCre-EYFP​
Genetic background​	C57BL6/J​	C57BL/6J background	mixed C57B6J/N genetic background
Age	Adult, 10-19 weeks​	Adult, 14 weeks	Adult, 4-6 weeks
Sex	Female	Female and male 1:1​	Males
Region	Cerebrum​	12 regions​: cerebellum, cerebral cortex, cortical subplate, hippocampal formation, hypothalamus, isocortex, midbrain, olfactory areas, pons, pallidum, striatum, thalamus.	Hypothalamus​
Cell isolation method	FACS​	Unbiased sampling​	FACS​
Technical platform	SmartSeq2​	10X Genomics Single Cell3′ Reagent Kit v2 or v3​	10X Genomics Single Cell3′ Reagent Kit v2 or v3​
Number of mural cells used for analysis	1354	4183	3029
Number of pericytes used for analysis	1005	3143	2165

### Sheet: Analyzed cell numbers
	Vanlandewijck et al	Cluster	Cell number		Yao et al _light phase only	Cluster	Cell number		Smith et al	Cluster	Cell number
		Ace2_high PC	530			CapilEC1	2604			SMC2	145
		Ace2_low PC	475			CapilEC2	1743			SMC1	269
		capilEC	753			CapilEC3	8706			EC	265
		aEC	392			CapilEC4	158			PC1	979
		vEC	364			aEC	1394			PC2	503
		SMC1	175			vEC	843			PC3	496
		SMC2	174			SMC1	795			PC4	422
		PVF	42			SMC2	245			PC5	215
		PVM	23			Hybrid PC/SMC	669			Total	3294
		Total	2928			PC1	2089
						PC3	107
						PC2	278
						Total	19631
