## Supplementary material for "Brain pericytes exhibit spatially organized and dynamically regulated molecular heterogeneity": S. Table 4

### Sheet: Figure3C_Top genes 
p_val	avg_log2FC	pct.1	pct.2	p_val_adj	cluster	gene
0	3.2996	0.996	0.128	0	PC1	Atp13a5
0	3.3128	0.973	0.126	0	PC1	Grm3
0	3.2215	0.975	0.133	0	PC1	Slc6a20a
0	3.24502	0.979	0.144	0	PC1	Abcc9
0	2.91596	0.989	0.176	0	PC1	Vtn
0	2.84017	0.982	0.189	0	PC1	Plxdc2
0	2.65662	0.996	0.204	0	PC1	Pdgfrb
0	3.08746	0.938	0.147	0	PC1	Trpc3
0	2.91148	0.947	0.157	0	PC1	Lama2
0	2.71858	0.997	0.217	0	PC1	Pde8b
0	4.30254	0.999	0.057	0	SMC1	Tagln
0	4.28263	0.999	0.059	0	SMC1	Acta2
0	4.7956	0.967	0.038	0	SMC1	Pln
0	3.41357	0.996	0.105	0	SMC1	Ctnna3
0	4.05874	0.953	0.062	0	SMC1	Myom1
0	4.1602	0.943	0.055	0	SMC1	Palld
0	3.58082	0.974	0.09	0	SMC1	Tpm2
0	3.86934	0.941	0.066	0	SMC1	Map3k7cl
0	3.64865	0.961	0.092	0	SMC1	Kcnab1
0	3.66238	0.943	0.078	0	SMC1	Mustn1
0	3.6484	1	0.081	0	SMC2	Pln
0	3.4725	0.996	0.097	0	SMC2	Palld
0	3.40139	1	0.102	0	SMC2	Tagln
0	3.35802	1	0.104	0	SMC2	Acta2
0	3.66579	0.988	0.093	0	SMC2	Crispld2
0	3.31059	0.992	0.104	0	SMC2	Myom1
0	3.56435	0.963	0.084	0	SMC2	Nexn
0	3.10585	0.988	0.118	0	SMC2	Mustn1
0	3.23964	0.98	0.11	0	SMC2	Ltbp1
0	3.04195	1	0.132	0	SMC2	Kcnab1
0	1.89506	0.984	0.27	0	Hybrid PC/SMC	Ano1
0	1.84594	0.988	0.303	0	Hybrid PC/SMC	Dgkb
0	2.20706	0.845	0.198	0	Hybrid PC/SMC	Serpini1
0	2.45492	0.732	0.131	0	Hybrid PC/SMC	Ctnna3
0	2.67253	0.61	0.096	0	Hybrid PC/SMC	Map3k7cl
0	2.66462	0.61	0.097	0	Hybrid PC/SMC	Cdh4
0	4.11081	0.369	0.022	0	Hybrid PC/SMC	Gm6249
0	3.82077	0.342	0.025	0	Hybrid PC/SMC	Ephx3
0	4.89496	0.254	0.009	0	Hybrid PC/SMC	Adamts16
1.00587e-307	2.21892	0.74	0.15	3.22279e-303	Hybrid PC/SMC	Casq2
0	6.87804	1	0.011	0	PC2	Hectd2os
2.95728e-165	1.97137	1	0.265	9.47514e-161	PC2	Atp13a5
6.59569e-163	1.98648	0.982	0.259	2.11326e-158	PC2	Grm3
1.41463e-156	1.93578	0.982	0.266	4.53248e-152	PC2	Slc6a20a
2.7118e-155	1.9313	0.986	0.276	8.68862e-151	PC2	Abcc9
2.65507e-149	1.91409	0.96	0.271	8.50684e-145	PC2	Trpc3
1.53266e-146	1.86972	0.971	0.282	4.91064e-142	PC2	Lama2
4.98334e-142	1.80825	0.986	0.315	1.59666e-137	PC2	Plxdc2
2.06678e-141	1.79388	0.996	0.304	6.62195e-137	PC2	Vtn
9.44733e-139	2.05233	0.824	0.197	3.02692e-134	PC2	Kcnj8
0	7.54245	0.364	0.003	0	PC3	Ccl19
3.31555e-104	4.35394	0.318	0.018	1.0623e-99	PC3	Adra2a
5.87482e-104	3.59092	0.561	0.06	1.88229e-99	PC3	Col3a1
3.94101e-100	9.35987	0.047	0	1.2627e-95	PC3	Gm31517
1.16812e-95	6.9855	0.056	0	3.74266e-91	PC3	Gm39075
1.04637e-80	2.67083	0.794	0.159	3.35257e-76	PC3	Cyp7b1
1.21203e-78	2.17902	0.991	0.28	3.88335e-74	PC3	Il34
2.89422e-77	8.73623	0.037	0	9.27307e-73	PC3	Mc2r
2.83518e-73	2.77684	0.682	0.126	9.08392e-69	PC3	Slc7a2
1.37192e-72	4.71376	0.178	0.008	4.39564e-68	PC3	Agtr1b
0	1.0845	0.987	0.425	0	CapilEC1	Hmcn1
0	1.02231	0.912	0.411	0	CapilEC1	Kdr
0	1.15257	0.814	0.333	0	CapilEC1	Slco2b1
0	1.13932	0.803	0.324	0	CapilEC1	Slc1a1
0	1.15969	0.805	0.331	0	CapilEC1	Lrp8
0	1.12128	0.811	0.344	0	CapilEC1	Rhobtb1
0	1.16019	0.79	0.323	0	CapilEC1	Slc38a3
0	1.12821	0.772	0.323	0	CapilEC1	Slc40a1
0	1.36183	0.699	0.252	0	CapilEC1	Tiam1
4.17606e-300	1.04719	0.812	0.341	1.33801e-295	CapilEC1	Ctla2a
0	1.30692	0.989	0.574	0	CapilEC2	Ly6c1
0	1.25117	0.987	0.577	0	CapilEC2	Cldn5
0	1.24362	0.975	0.581	0	CapilEC2	Egfl7
0	1.13508	0.968	0.578	0	CapilEC2	Adgrl4
0	1.30144	0.936	0.547	0	CapilEC2	Ly6a
0	1.14393	0.986	0.602	0	CapilEC2	Slco1a4
0	1.18794	0.952	0.568	0	CapilEC2	Itm2a
0	1.09385	0.959	0.58	0	CapilEC2	Ptprb
0	1.19835	0.959	0.581	0	CapilEC2	Ly6e
0	1.14607	0.952	0.575	0	CapilEC2	Abcb1a
0	2.97002	0.768	0.082	0	aEC	Sema3g
0	2.60871	0.724	0.104	0	aEC	Alpl
0	1.44313	0.92	0.338	0	aEC	Cdk19
0	2.57251	0.622	0.095	0	aEC	Eps8l2
0	2.08687	0.656	0.136	0	aEC	St8sia6
0	2.21399	0.637	0.117	0	aEC	Rad54b
0	4.62269	0.468	0.014	0	aEC	Bmx
0	2.09784	0.549	0.108	0	aEC	Stmn2
0	4.28934	0.46	0.019	0	aEC	Fbln2
0	2.01859	0.552	0.118	0	aEC	Amd1
0	2.48463	0.463	0.049	0	vEC	Sdk1
0	4.12885	0.235	0.007	0	vEC	Gm5127
1.64467188462855e-314	1.89572	0.587	0.091	5.26952871834988e-310	vEC	Fmo2
2.24872e-285	2.43956	0.382	0.044	7.2049e-281	vEC	Wnt5a
3.46661e-271	1.56877	0.75	0.157	1.1107e-266	vEC	Flrt2
3.39689e-265	1.64736	0.588	0.105	1.08836e-260	vEC	Slc38a5
2.31757e-249	1.45105	0.759	0.167	7.42551e-245	vEC	Ndnf
3.21895e-233	1.78985	0.435	0.068	1.03135e-228	vEC	Rbp1
4.29319e-231	1.73877	0.48	0.083	1.37554e-226	vEC	Rnase4
2.22586e-215	1.80428	0.42	0.07	7.13165e-211	vEC	Hs3st1
0	1.20323	0.989	0.635	0	CapilEC3	Slco1a4
1.09426420102014e-316	1.00446	1	0.732	3.50602250006852e-312	CapilEC3	Flt1
0	1.33309	0.932	0.563	6.45001e-304	CapilEC3	Mecom
9.1556e-306	1.17217	0.973	0.611	2.93345e-301	CapilEC3	Adgrl4
1.27566e-305	1.19803	0.974	0.613	4.08723e-301	CapilEC3	Cldn5
1.52315e-301	1.16163	0.957	0.651	4.88018e-297	CapilEC3	Plcb1
1.16295e-298	1.14635	0.962	0.612	3.7261e-294	CapilEC3	Ptprb
5.65417e-285	1.24839	0.926	0.589	1.8116e-280	CapilEC3	Tmtc2
5.21717e-283	1.18201	0.939	0.601	1.67158e-278	CapilEC3	Slco1c1
4.80761e-274	1.18346	0.913	0.627	1.54036e-269	CapilEC3	Dock4
2.61084e-89	1.16613	1	0.799	8.36512e-85	CapilEC4	Bsg
2.26717e-87	1.03984	0.981	0.912	7.26401e-83	CapilEC4	Rpl38
3.49088e-87	1.05149	0.981	0.896	1.11848e-82	CapilEC4	Rps20
5.97859e-86	1.01333	0.975	0.92	1.91554e-81	CapilEC4	Rpl37
1.0265e-84	1.1401	1	0.747	3.28892e-80	CapilEC4	Flt1
4.80178e-84	1.00107	0.968	0.921	1.53849e-79	CapilEC4	Rps21
7.7244e-84	1.05791	0.968	0.892	2.4749e-79	CapilEC4	Rps12
1.01343e-83	1.25318	0.981	0.689	3.24703e-79	CapilEC4	Spock2
1.20794e-83	1.0354	0.968	0.897	3.87025e-79	CapilEC4	Rps27
3.0571e-83	1.00646	0.968	0.917	9.79495e-79	CapilEC4	Rpl37a

### Sheet: Figure 7A_Top genes
p_val	avg_log2FC	pct.1	pct.2	p_val_adj	cluster	gene
0	7.39037	0.424	0.004	0	PC2	Ccl19
1.63221e-205	3.69078	0.519	0.049	5.2296e-201	PC2	Col3a1
7.25694e-205	9.29417	0.052	0	2.32512e-200	PC2	Mc2r
2.98068e-175	7.22145	0.057	0	9.55009e-171	PC2	Gm39075
9.50915e-172	4.30303	0.281	0.017	3.04673e-167	PC2	Adra2a
2.89616e-169	8.16534	0.048	0	9.27929e-165	PC2	Gm31517
7.71379e-159	2.62276	0.81	0.161	2.4715e-154	PC2	Cyp7b1
6.94517e-157	4.84331	0.2	0.009	2.22523e-152	PC2	Trarg1
2.48431e-143	2.99607	0.586	0.089	7.95972e-139	PC2	Kcnt2
6.50397e-143	2.06045	0.99	0.296	2.08387e-138	PC2	Il34
0	4.15401	0.998	0.078	0	PC1	Atp13a5
0	4.12362	0.972	0.078	0	PC1	Grm3
0	3.92739	0.971	0.087	0	PC1	Slc6a20a
0	3.83633	0.975	0.102	0	PC1	Abcc9
0	3.39645	0.987	0.132	0	PC1	Vtn
0	3.32563	0.983	0.147	0	PC1	Plxdc2
0	3.02965	0.994	0.164	0	PC1	Pdgfrb
0	3.48111	0.934	0.109	0	PC1	Lama2
0	3.12778	0.996	0.173	0	PC1	Pde8b
0	2.883	0.969	0.17	0	PC1	Adap2
0	2.81548	0.899	0.129	0	SMC1	Ctnna3
0	2.48025	0.896	0.154	0	SMC1	Myh11
0	1.95698	0.972	0.256	0	SMC1	Pde3a
0	1.89631	0.972	0.263	0	SMC1	Ano1
0	1.86609	0.974	0.278	0	SMC1	Cacnb2
0	1.87715	0.999	0.303	0	SMC1	Dgkb
0	2.89889	0.784	0.091	0	SMC1	Acta2
0	3.31677	0.764	0.083	0	SMC1	Thsd4
0	1.51093	0.985	0.308	0	SMC1	Pdgfrb
0	1.58986	0.988	0.313	0	SMC1	Slc38a11
0	5.37833	0.981	0.028	0	SMC2	Pln
0	4.60394	0.999	0.05	0	SMC2	Tagln
0	4.57649	0.999	0.051	0	SMC2	Acta2
0	4.64392	0.959	0.044	0	SMC2	Palld
0	4.43543	0.962	0.05	0	SMC2	Myom1
0	3.51248	0.997	0.096	0	SMC2	Ctnna3
0	3.81866	0.979	0.081	0	SMC2	Tpm2
0	3.86018	0.978	0.083	0	SMC2	Kcnab1
0	4.35224	0.946	0.053	0	SMC2	Ltbp1
0	4.00561	0.944	0.062	0	SMC2	Lmod1
7.18978e-142	1.04562	0.981	0.9	2.3036e-137	EC1	Rps20
1.78593e-141	1.1552	0.992	0.797	5.7221e-137	EC1	Bsg
8.14476e-140	1.01433	0.977	0.919	2.60958e-135	EC1	Rpl37a
9.77335e-140	1.04641	0.977	0.907	3.13138e-135	EC1	Rpl38
2.34502e-138	1.04994	0.973	0.893	7.51344e-134	EC1	Rps12
1.7125e-137	1.03665	0.973	0.899	5.48684e-133	EC1	Rps27
1.12473e-136	1.23808	0.984	0.694	3.60364e-132	EC1	Spock2
1.44118e-136	1.12579	1	0.747	4.61756e-132	EC1	Flt1
8.39676e-136	1.0434	0.969	0.892	2.69032e-131	EC1	Rplp2
1.32051e-133	1.09779	0.965	0.873	4.2309e-129	EC1	Rps3
0	5.6255	0.699	0.009	0	vEC	Gm5127
0	3.15184	0.735	0.059	0	vEC	Sdk1
0	3.06471	0.72	0.064	0	vEC	Wnt5a
0	3.48755	0.548	0.033	0	vEC	Vcam1
0	4.4635	0.434	0.012	0	vEC	Cysltr1
0	4.50375	0.321	0.009	0	vEC	Adgrg6
0	3.88848	0.301	0.012	0	vEC	F5
0	4.12999	0.255	0.008	0	vEC	Lhx6
0	5.01937	0.154	0.003	0	vEC	Cyp2e1
9.90961e-305	5.23473	0.114	0.001	3.17504e-300	vEC	Col6a6
0	3.02269	0.758	0.077	0	aEC	Sema3g
0	2.87348	0.699	0.081	0	aEC	Alpl
0	1.42183	0.92	0.338	0	aEC	Cdk19
0	2.65159	0.613	0.086	0	aEC	Eps8l2
0	2.07263	0.649	0.133	0	aEC	St8sia6
0	1.0374	0.9	0.385	0	aEC	Sox17
0	2.32703	0.613	0.101	0	aEC	Rad54b
0	1.17117	0.823	0.319	0	aEC	Jag2
0	1.22927	0.812	0.31	0	aEC	Lmo7
0	1.1166	0.814	0.325	0	aEC	Gata2
0	2.86442	0.906	0.181	0	capilEC	Hmcn1
0	2.06289	0.984	0.289	0	capilEC	Cldn5
0	2.03532	0.984	0.294	0	capilEC	Adgrl4
0	2.35416	0.921	0.24	0	capilEC	Slc7a5
0	1.98618	0.977	0.298	0	capilEC	Abcb1a
0	1.94044	0.979	0.3	0	capilEC	Ptprb
0	2.05224	0.966	0.293	0	capilEC	Itm2a
0	1.88812	0.977	0.305	0	capilEC	Ly6c1
0	2.02912	0.964	0.293	0	capilEC	Slco1c1
0	1.94965	0.973	0.309	0	capilEC	Egfl7

### Sheet: Figure7C_Top genes
p_val	avg_log2FC	pct.1	pct.2	p_val_adj	cluster	gene
0	7.87989	0.44	0.003	0	PC4	Ccl19
6.54545e-81	4.35485	0.15	0.008	2.09716e-76	PC4	Fmo1
2.59112e-79	1.66965	0.85	0.342	8.30195e-75	PC4	Cfh
1.09255e-72	8.76052	0.048	0	3.50052e-68	PC4	Gm31517
8.31051e-63	5.73662	0.058	0.001	2.66269e-58	PC4	Gm39075
3.79792e-61	7.09134	0.048	0	1.21685e-56	PC4	Mc2r
1.13014e-57	3.01512	0.266	0.038	3.62098e-53	PC4	Adra2a
5.60072e-56	5.60681	0.068	0.002	1.79447e-51	PC4	Lepr
9.75413e-55	2.51674	0.353	0.067	3.12522e-50	PC4	Arnt2
6.86653e-54	2.1463	0.498	0.136	2.20003e-49	PC4	Col3a1
7.60862e-227	1.09922	0.782	0.368	2.4378e-222	PC1	Ntn1
1.14316e-188	1.38847	0.56	0.211	3.66267e-184	PC1	Tmem45a
2.36154e-170	1.65881	0.418	0.125	7.56639e-166	PC1	Unc5b
6.18861e-146	1.43539	0.429	0.144	1.98283e-141	PC1	Nodal
6.78108e-127	1.03586	0.562	0.286	2.17266e-122	PC1	Osbpl3
4.08436e-121	1.05994	0.53	0.249	1.30863e-116	PC1	Fam118b
7.84429e-113	1.37874	0.386	0.159	2.51331e-108	PC1	Npas2
8.14231e-111	2.31201	0.188	0.034	2.6088e-106	PC1	Sfrp2
5.75216e-106	1.35061	0.378	0.156	1.84299e-101	PC1	Bmal1
2.42964e-104	1.55231	0.302	0.098	7.78457e-100	PC1	Trim62
3.31534e-240	1.93995	0.514	0.133	1.06223e-235	PC2	Abca8a
3.41874e-219	1.06735	0.863	0.421	1.09536e-214	PC2	Ano4
4.18682e-202	1.18144	0.764	0.336	1.34146e-197	PC2	Slc22a8
2.07746e-195	1.28634	0.69	0.278	6.65618e-191	PC2	Pla1a
7.73655e-165	1.42174	0.545	0.222	2.47879e-160	PC2	Per2
7.19405e-164	1.29054	0.595	0.247	2.30497e-159	PC2	Rgcc
3.02695e-157	1.31854	0.573	0.228	9.69833e-153	PC2	Itih5
3.04855e-141	1.12803	0.608	0.306	9.76755e-137	PC2	Tef
3.19557e-130	1.30083	0.5	0.217	1.02386e-125	PC2	Dbp
4.24376e-123	2.73699	0.185	0.027	1.3597e-118	PC2	Spp1
0	2.6939	0.971	0.171	0	SMC1	Pln
0	2.29699	0.999	0.238	0	SMC1	Tagln
0	2.28193	1	0.242	0	SMC1	Acta2
0	2.39875	0.963	0.212	0	SMC1	Kcnab1
0	2.35362	0.959	0.211	0	SMC1	Csrp1
0	2.23712	0.989	0.242	0	SMC1	Sorbs2
0	2.33002	0.94	0.209	0	SMC1	Palld
0	2.16067	0.939	0.234	0	SMC1	Myom1
0	2.20157	0.921	0.223	0	SMC1	Ltbp1
0	2.36001	0.882	0.191	0	SMC1	Adamtsl1
0	1.98576	0.928	0.244	0	SMC3	Thsd4
0	2.9306	0.592	0.078	0	SMC3	Insc
9.24153646431978e-314	2.66109	0.579	0.081	0	SMC3	Gm6249
1.64593e-281	2.88677	0.476	0.061	5.27356e-277	SMC3	Ccnd1
7.62604e-278	2.7359	0.51	0.073	2.44338e-273	SMC3	4930554G24Rik
9.92254e-258	1.92703	0.782	0.204	3.17918e-253	SMC3	Cav1
3.94174e-234	1.63152	0.971	0.272	1.26293e-229	SMC3	Acta2
3.33322e-225	2.00053	0.663	0.161	1.06796e-220	SMC3	Or51e1
2.63866e-209	1.55923	0.873	0.287	8.45426e-205	SMC3	Map3k7cl
7.16163e-205	1.39568	0.972	0.36	2.29459e-200	SMC3	Ctnna3
2.17593e-88	2.22327	0.251	0.054	6.97169e-84	Hybrid PC/SMC	Col28a1
4.23066e-75	1.43379	0.427	0.161	1.3555e-70	Hybrid PC/SMC	Ppp2r2b
3.01968e-74	1.17654	0.555	0.258	9.67506e-70	Hybrid PC/SMC	Cdh4
3.65005e-62	2.22926	0.199	0.048	1.16948e-57	Hybrid PC/SMC	Adamts16
6.00486e-57	1.61236	0.307	0.112	1.92396e-52	Hybrid PC/SMC	Gm6249
1.0127e-54	1.41066	0.338	0.129	3.24469e-50	Hybrid PC/SMC	Begain
3.19456e-52	1.53677	0.279	0.096	1.02354e-47	Hybrid PC/SMC	Impa2
2.00982e-39	1.48859	0.24	0.091	6.43948e-35	Hybrid PC/SMC	Ephx3
4.39584e-39	1.45946	0.221	0.077	1.40843e-34	Hybrid PC/SMC	Hmcn2
1.00203e-33	2.21973	0.103	0.023	3.2105e-29	Hybrid PC/SMC	4932435O22Rik
0	2.89987	0.922	0.13	0	SMC2	Synpo2
0	4.56781	0.821	0.037	0	SMC2	Eln
0	2.2123	0.997	0.216	0	SMC2	Pln
0	2.57371	0.92	0.158	0	SMC2	Ryr2
0	2.31376	0.98	0.226	0	SMC2	Crispld2
0	2.15393	1	0.252	0	SMC2	Csrp1
0	2.29829	0.942	0.196	0	SMC2	Tinagl1
0	4.55293	0.779	0.033	0	SMC2	Cnn1
0	2.82823	0.867	0.121	0	SMC2	Dpysl3
0	2.52877	0.905	0.161	0	SMC2	Csrp2
3.77523e-277	1.02293	0.991	0.753	1.20958e-272	PC3	Atp13a5
3.40722e-273	1.03721	0.979	0.752	1.09167e-268	PC3	Ptn
1.48618e-261	1.00528	0.96	0.789	4.76173e-257	PC3	Vtn
5.30744e-233	1.10753	0.928	0.66	1.7005e-228	PC3	Abcc9
5.36521e-202	1.05662	0.902	0.657	1.71901e-197	PC3	Grm3
4.61902e-108	1.0865	0.722	0.541	1.47993e-103	PC3	Kcnj8
4.22781e-08	1.02539	0.264	0.216	0.00135459	PC3	Nodal
0.000375609	1.38863	0.094	0.062	1	PC3	Saa2
0.00090296	2.74171	0.012	0.003	1	PC3	Ecel1
0.00143389	2.45138	0.017	0.006	1	PC3	Ptgfrn
0	7.10388	0.659	0.005	0	SMC4	Pappa2
3.58794e-290	8.78313	0.227	0	1.14958e-285	SMC4	Gm32255
2.45338e-201	8.21954	0.182	0.001	7.86063e-197	SMC4	Has2
2.57088e-163	4.59996	0.818	0.033	8.23711e-159	SMC4	Serpine1
5.03503e-132	7.07923	0.159	0.001	1.61322e-127	SMC4	Emilin2
7.04768e-125	5.17769	0.5	0.016	2.25808e-120	SMC4	Dmp1
1.09466e-116	6.25555	0.205	0.002	3.50729e-112	SMC4	Gm30018
1.11191e-116	6.26516	0.205	0.002	3.56255e-112	SMC4	S100a4
1.45531e-89	4.79304	0.386	0.013	4.66281e-85	SMC4	Scube3
2.74561e-88	5.47895	0.227	0.004	8.79692e-84	SMC4	L3mbtl4

### Sheet: Figure 3C Cell # 
Cluster	Phases	Regions	Sex	Cell number
PC4	Dark	CB	F	1
PC1	Dark	CB	F	1
PC2	Dark	CB	F	26
SMC1	Dark	CB	F	2
SMC3	Dark	CB	F	8
Hybrid PC/SMC	Dark	CB	F	8
SMC2	Dark	CB	F	1
PC3	Dark	CB	F	1
SMC4	Dark	CB	F	2
PC4	Light	CB	F	6
PC1	Light	CB	F	65
PC2	Light	CB	F	1
SMC1	Light	CB	F	3
SMC3	Light	CB	F	17
Hybrid PC/SMC	Light	CB	F	9
SMC2	Light	CB	F	4
PC3	Light	CB	F	16
SMC4	Light	CB	F	0
PC4	Dark	CTXsp	F	1
PC1	Dark	CTXsp	F	1
PC2	Dark	CTXsp	F	33
SMC1	Dark	CTXsp	F	11
SMC3	Dark	CTXsp	F	6
Hybrid PC/SMC	Dark	CTXsp	F	5
SMC2	Dark	CTXsp	F	3
PC3	Dark	CTXsp	F	0
SMC4	Dark	CTXsp	F	1
PC4	Light	CTXsp	F	2
PC1	Light	CTXsp	F	85
PC2	Light	CTXsp	F	27
SMC1	Light	CTXsp	F	18
SMC3	Light	CTXsp	F	12
Hybrid PC/SMC	Light	CTXsp	F	17
SMC2	Light	CTXsp	F	11
PC3	Light	CTXsp	F	6
SMC4	Light	CTXsp	F	3
PC4	Dark	HPF	F	8
PC1	Dark	HPF	F	15
PC2	Dark	HPF	F	144
SMC1	Dark	HPF	F	27
SMC3	Dark	HPF	F	40
Hybrid PC/SMC	Dark	HPF	F	26
SMC2	Dark	HPF	F	18
PC3	Dark	HPF	F	2
SMC4	Dark	HPF	F	2
PC4	Light	HPF	F	13
PC1	Light	HPF	F	98
PC2	Light	HPF	F	25
SMC1	Light	HPF	F	32
SMC3	Light	HPF	F	41
Hybrid PC/SMC	Light	HPF	F	26
SMC2	Light	HPF	F	18
PC3	Light	HPF	F	16
SMC4	Light	HPF	F	0
PC4	Dark	HY	F	6
PC1	Dark	HY	F	11
PC2	Dark	HY	F	56
SMC1	Dark	HY	F	33
SMC3	Dark	HY	F	12
Hybrid PC/SMC	Dark	HY	F	19
SMC2	Dark	HY	F	10
PC3	Dark	HY	F	14
SMC4	Dark	HY	F	3
PC4	Light	HY	F	2
PC1	Light	HY	F	59
PC2	Light	HY	F	4
SMC1	Light	HY	F	21
SMC3	Light	HY	F	11
Hybrid PC/SMC	Light	HY	F	8
SMC2	Light	HY	F	2
PC3	Light	HY	F	4
SMC4	Light	HY	F	3
PC4	Dark	IsoCTX	F	13
PC1	Dark	IsoCTX	F	25
PC2	Dark	IsoCTX	F	137
SMC1	Dark	IsoCTX	F	45
SMC3	Dark	IsoCTX	F	35
Hybrid PC/SMC	Dark	IsoCTX	F	39
SMC2	Dark	IsoCTX	F	33
PC3	Dark	IsoCTX	F	18
SMC4	Dark	IsoCTX	F	2
PC4	Light	IsoCTX	F	5
PC1	Light	IsoCTX	F	126
PC2	Light	IsoCTX	F	19
SMC1	Light	IsoCTX	F	36
SMC3	Light	IsoCTX	F	19
Hybrid PC/SMC	Light	IsoCTX	F	29
SMC2	Light	IsoCTX	F	34
PC3	Light	IsoCTX	F	25
SMC4	Light	IsoCTX	F	0
PC4	Dark	MB	F	5
PC1	Dark	MB	F	2
PC2	Dark	MB	F	58
SMC1	Dark	MB	F	16
SMC3	Dark	MB	F	14
Hybrid PC/SMC	Dark	MB	F	15
SMC2	Dark	MB	F	4
PC3	Dark	MB	F	9
SMC4	Dark	MB	F	0
PC4	Light	MB	F	3
PC1	Light	MB	F	79
PC2	Light	MB	F	1
SMC1	Light	MB	F	21
SMC3	Light	MB	F	20
Hybrid PC/SMC	Light	MB	F	15
SMC2	Light	MB	F	8
PC3	Light	MB	F	13
SMC4	Light	MB	F	1
PC4	Dark	MY	F	3
PC1	Dark	MY	F	1
PC2	Dark	MY	F	20
SMC1	Dark	MY	F	8
SMC3	Dark	MY	F	4
Hybrid PC/SMC	Dark	MY	F	4
SMC2	Dark	MY	F	7
PC3	Dark	MY	F	6
SMC4	Dark	MY	F	0
PC4	Light	MY	F	3
PC1	Light	MY	F	70
PC2	Light	MY	F	0
SMC1	Light	MY	F	13
SMC3	Light	MY	F	14
Hybrid PC/SMC	Light	MY	F	11
SMC2	Light	MY	F	2
PC3	Light	MY	F	27
SMC4	Light	MY	F	1
PC4	Dark	OLF	F	0
PC1	Dark	OLF	F	2
PC2	Dark	OLF	F	38
SMC1	Dark	OLF	F	5
SMC3	Dark	OLF	F	6
Hybrid PC/SMC	Dark	OLF	F	5
SMC2	Dark	OLF	F	10
PC3	Dark	OLF	F	1
SMC4	Dark	OLF	F	1
PC4	Light	OLF	F	4
PC1	Light	OLF	F	42
PC2	Light	OLF	F	4
SMC1	Light	OLF	F	14
SMC3	Light	OLF	F	5
Hybrid PC/SMC	Light	OLF	F	16
SMC2	Light	OLF	F	19
PC3	Light	OLF	F	9
SMC4	Light	OLF	F	0
PC4	Dark	P	F	2
PC1	Dark	P	F	6
PC2	Dark	P	F	125
SMC1	Dark	P	F	29
SMC3	Dark	P	F	22
Hybrid PC/SMC	Dark	P	F	37
SMC2	Dark	P	F	6
PC3	Dark	P	F	29
SMC4	Dark	P	F	0
PC4	Light	P	F	1
PC1	Light	P	F	41
PC2	Light	P	F	3
SMC1	Light	P	F	15
SMC3	Light	P	F	13
Hybrid PC/SMC	Light	P	F	9
SMC2	Light	P	F	12
PC3	Light	P	F	16
SMC4	Light	P	F	0
PC4	Dark	PAL	F	3
PC1	Dark	PAL	F	1
PC2	Dark	PAL	F	9
SMC1	Dark	PAL	F	5
SMC3	Dark	PAL	F	4
Hybrid PC/SMC	Dark	PAL	F	5
SMC2	Dark	PAL	F	5
PC3	Dark	PAL	F	0
SMC4	Dark	PAL	F	0
PC4	Light	PAL	F	4
PC1	Light	PAL	F	47
PC2	Light	PAL	F	7
SMC1	Light	PAL	F	28
SMC3	Light	PAL	F	16
Hybrid PC/SMC	Light	PAL	F	9
SMC2	Light	PAL	F	10
PC3	Light	PAL	F	15
SMC4	Light	PAL	F	2
PC4	Dark	STR	F	7
PC1	Dark	STR	F	29
PC2	Dark	STR	F	112
SMC1	Dark	STR	F	53
SMC3	Dark	STR	F	33
Hybrid PC/SMC	Dark	STR	F	25
SMC2	Dark	STR	F	48
PC3	Dark	STR	F	15
SMC4	Dark	STR	F	4
PC4	Light	STR	F	3
PC1	Light	STR	F	122
PC2	Light	STR	F	23
SMC1	Light	STR	F	36
SMC3	Light	STR	F	28
Hybrid PC/SMC	Light	STR	F	29
SMC2	Light	STR	F	19
PC3	Light	STR	F	21
SMC4	Light	STR	F	0
PC4	Dark	TH	F	0
PC1	Dark	TH	F	1
PC2	Dark	TH	F	11
SMC1	Dark	TH	F	8
SMC3	Dark	TH	F	2
Hybrid PC/SMC	Dark	TH	F	3
SMC2	Dark	TH	F	1
PC3	Dark	TH	F	5
SMC4	Dark	TH	F	0
PC4	Light	TH	F	2
PC1	Light	TH	F	49
PC2	Light	TH	F	3
SMC1	Light	TH	F	15
SMC3	Light	TH	F	9
Hybrid PC/SMC	Light	TH	F	7
SMC2	Light	TH	F	5
PC3	Light	TH	F	8
SMC4	Light	TH	F	0
PC4	Dark	CB	M	2
PC1	Dark	CB	M	0
PC2	Dark	CB	M	15
SMC1	Dark	CB	M	1
SMC3	Dark	CB	M	3
Hybrid PC/SMC	Dark	CB	M	2
SMC2	Dark	CB	M	3
PC3	Dark	CB	M	0
SMC4	Dark	CB	M	0
PC4	Light	CB	M	6
PC1	Light	CB	M	106
PC2	Light	CB	M	1
SMC1	Light	CB	M	9
SMC3	Light	CB	M	25
Hybrid PC/SMC	Light	CB	M	16
SMC2	Light	CB	M	13
PC3	Light	CB	M	13
SMC4	Light	CB	M	0
PC4	Dark	CTXsp	M	2
PC1	Dark	CTXsp	M	2
PC2	Dark	CTXsp	M	51
SMC1	Dark	CTXsp	M	8
SMC3	Dark	CTXsp	M	9
Hybrid PC/SMC	Dark	CTXsp	M	4
SMC2	Dark	CTXsp	M	6
PC3	Dark	CTXsp	M	3
SMC4	Dark	CTXsp	M	0
PC4	Light	CTXsp	M	5
PC1	Light	CTXsp	M	46
PC2	Light	CTXsp	M	7
SMC1	Light	CTXsp	M	13
SMC3	Light	CTXsp	M	6
Hybrid PC/SMC	Light	CTXsp	M	7
SMC2	Light	CTXsp	M	4
PC3	Light	CTXsp	M	4
SMC4	Light	CTXsp	M	0
PC4	Dark	HPF	M	11
PC1	Dark	HPF	M	22
PC2	Dark	HPF	M	94
SMC1	Dark	HPF	M	44
SMC3	Dark	HPF	M	25
Hybrid PC/SMC	Dark	HPF	M	31
SMC2	Dark	HPF	M	34
PC3	Dark	HPF	M	12
SMC4	Dark	HPF	M	1
PC4	Light	HPF	M	7
PC1	Light	HPF	M	100
PC2	Light	HPF	M	5
SMC1	Light	HPF	M	38
SMC3	Light	HPF	M	26
Hybrid PC/SMC	Light	HPF	M	24
SMC2	Light	HPF	M	30
PC3	Light	HPF	M	20
SMC4	Light	HPF	M	3
PC4	Dark	HY	M	2
PC1	Dark	HY	M	2
PC2	Dark	HY	M	69
SMC1	Dark	HY	M	24
SMC3	Dark	HY	M	8
Hybrid PC/SMC	Dark	HY	M	13
SMC2	Dark	HY	M	8
PC3	Dark	HY	M	3
SMC4	Dark	HY	M	0
PC4	Light	HY	M	2
PC1	Light	HY	M	57
PC2	Light	HY	M	1
SMC1	Light	HY	M	20
SMC3	Light	HY	M	12
Hybrid PC/SMC	Light	HY	M	15
SMC2	Light	HY	M	6
PC3	Light	HY	M	16
SMC4	Light	HY	M	1
PC4	Dark	IsoCTX	M	12
PC1	Dark	IsoCTX	M	36
PC2	Dark	IsoCTX	M	221
SMC1	Dark	IsoCTX	M	76
SMC3	Dark	IsoCTX	M	54
Hybrid PC/SMC	Dark	IsoCTX	M	68
SMC2	Dark	IsoCTX	M	52
PC3	Dark	IsoCTX	M	47
SMC4	Dark	IsoCTX	M	4
PC4	Light	IsoCTX	M	16
PC1	Light	IsoCTX	M	220
PC2	Light	IsoCTX	M	16
SMC1	Light	IsoCTX	M	53
SMC3	Light	IsoCTX	M	60
Hybrid PC/SMC	Light	IsoCTX	M	58
SMC2	Light	IsoCTX	M	33
PC3	Light	IsoCTX	M	34
SMC4	Light	IsoCTX	M	1
PC4	Dark	MB	M	1
PC1	Dark	MB	M	2
PC2	Dark	MB	M	35
SMC1	Dark	MB	M	14
SMC3	Dark	MB	M	6
Hybrid PC/SMC	Dark	MB	M	5
SMC2	Dark	MB	M	5
PC3	Dark	MB	M	5
SMC4	Dark	MB	M	2
PC4	Light	MB	M	17
PC1	Light	MB	M	110
PC2	Light	MB	M	4
SMC1	Light	MB	M	30
SMC3	Light	MB	M	25
Hybrid PC/SMC	Light	MB	M	21
SMC2	Light	MB	M	12
PC3	Light	MB	M	16
SMC4	Light	MB	M	0
PC4	Dark	MY	M	2
PC1	Dark	MY	M	0
PC2	Dark	MY	M	13
SMC1	Dark	MY	M	4
SMC3	Dark	MY	M	6
Hybrid PC/SMC	Dark	MY	M	5
SMC2	Dark	MY	M	0
PC3	Dark	MY	M	5
SMC4	Dark	MY	M	1
PC4	Light	MY	M	2
PC1	Light	MY	M	45
PC2	Light	MY	M	0
SMC1	Light	MY	M	13
SMC3	Light	MY	M	10
Hybrid PC/SMC	Light	MY	M	8
SMC2	Light	MY	M	2
PC3	Light	MY	M	5
SMC4	Light	MY	M	0
PC4	Dark	OLF	M	2
PC1	Dark	OLF	M	6
PC2	Dark	OLF	M	30
SMC1	Dark	OLF	M	17
SMC3	Dark	OLF	M	3
Hybrid PC/SMC	Dark	OLF	M	12
SMC2	Dark	OLF	M	12
PC3	Dark	OLF	M	13
SMC4	Dark	OLF	M	0
PC4	Light	OLF	M	1
PC1	Light	OLF	M	37
PC2	Light	OLF	M	1
SMC1	Light	OLF	M	6
SMC3	Light	OLF	M	9
Hybrid PC/SMC	Light	OLF	M	9
SMC2	Light	OLF	M	8
PC3	Light	OLF	M	6
SMC4	Light	OLF	M	0
PC4	Dark	P	M	4
PC1	Dark	P	M	1
PC2	Dark	P	M	57
SMC1	Dark	P	M	12
SMC3	Dark	P	M	10
Hybrid PC/SMC	Dark	P	M	16
SMC2	Dark	P	M	1
PC3	Dark	P	M	3
SMC4	Dark	P	M	1
PC4	Light	P	M	5
PC1	Light	P	M	92
PC2	Light	P	M	2
SMC1	Light	P	M	32
SMC3	Light	P	M	29
Hybrid PC/SMC	Light	P	M	23
SMC2	Light	P	M	7
PC3	Light	P	M	12
SMC4	Light	P	M	0
PC4	Dark	PAL	M	0
PC1	Dark	PAL	M	0
PC2	Dark	PAL	M	0
SMC1	Dark	PAL	M	0
SMC3	Dark	PAL	M	0
Hybrid PC/SMC	Dark	PAL	M	0
SMC2	Dark	PAL	M	0
PC3	Dark	PAL	M	0
SMC4	Dark	PAL	M	0
PC4	Light	PAL	M	0
PC1	Light	PAL	M	35
PC2	Light	PAL	M	1
SMC1	Light	PAL	M	25
SMC3	Light	PAL	M	11
Hybrid PC/SMC	Light	PAL	M	12
SMC2	Light	PAL	M	17
PC3	Light	PAL	M	12
SMC4	Light	PAL	M	0
PC4	Dark	STR	M	4
PC1	Dark	STR	M	10
PC2	Dark	STR	M	54
SMC1	Dark	STR	M	26
SMC3	Dark	STR	M	16
Hybrid PC/SMC	Dark	STR	M	17
SMC2	Dark	STR	M	15
PC3	Dark	STR	M	12
SMC4	Dark	STR	M	3
PC4	Light	STR	M	3
PC1	Light	STR	M	74
PC2	Light	STR	M	6
SMC1	Light	STR	M	36
SMC3	Light	STR	M	17
Hybrid PC/SMC	Light	STR	M	15
SMC2	Light	STR	M	27
PC3	Light	STR	M	35
SMC4	Light	STR	M	1
PC4	Dark	TH	M	3
PC1	Dark	TH	M	3
PC2	Dark	TH	M	31
SMC1	Dark	TH	M	14
SMC3	Dark	TH	M	14
Hybrid PC/SMC	Dark	TH	M	7
SMC2	Dark	TH	M	6
PC3	Dark	TH	M	7
SMC4	Dark	TH	M	1
PC4	Light	TH	M	0
PC1	Light	TH	M	38
PC2	Light	TH	M	1
SMC1	Light	TH	M	12
SMC3	Light	TH	M	5
Hybrid PC/SMC	Light	TH	M	10
SMC2	Light	TH	M	9
PC3	Light	TH	M	7
SMC4	Light	TH	M	0
				7614

### Sheet: Figure 7C Cell # 
	Dark	Light
PC1	180	1846
PC2	1447	162
SMC1	482	539
SMC3	340	441
Hybrid PC/SMC	371	407
SMC2	288	315
PC3	211	361
Ccl19 pos	94	113
SMC4	28	16
