## Supplementary material for "Brain pericytes exhibit spatially organized and dynamically regulated molecular heterogeneity": S. Table 5

### Sheet: Sheet1
Spp1
GCAGGACTAACTACGACCATGAGATTGG
CGGTGAAAGTGACTGATTCTGGCAGCTCA
AGGAGAAGCTTTACAGCCTGCACCCAGAT
TGCCTGACCCATCTCAGAAGCAGAATCT
CTGACGAATCTCACCATTCGGATGAGTC
GATGAGACCGTCACTGCTAGTACACAAG
CAGACACTTTCACTCCAATCGTCCCTAC
CGAGGTGATAGCTTGGCTTATGGACTGA
AGATGAGGACCTCACCTCTCACATGAAG
ATGCCCTCTGATCAGGACAACAACGGAAAG
CAGCCATGAGTCAAGTCAGCTGGATGAA
ATTCCAAAGAGAGCCAGGAGAGTGCCGAT
CAGTCGGATGTGATCGATAGTCAAGCAAG
CCAGCCTGGAACATCAGAGCCACAAGTTT
CTTCCTGTACAAGAAATGCAAACGGCCAC
Casq2
CCAAATGAAGAGGATTTACCTGCTCATGGTG
GGGAGTTCGCAGCAGATGTCTTAGTGGA
TGACAAGGCGGTGGCAAAGAAGTTATCC
TTATGGATGAGCCCAACGTCATCCCTAA
GTCGCTTGCGCCCAGAGGACATGTTTGAAA
TCCACATCGTGGCCTTTGCGGAGAAGAGTGA
AGGTTGCCCGGGACAACACTGACAATCCTGA
TGAGCATCTTGTGGATTGACCCAGATGA
TCAAGATTGACCTGTTCAAGCCACAGATTGG
CTGTGAACTCAGACCCAAGCCTTTGGAT
GTGTGCTTGGTAGTGTTAGTTGCTAAGTGTC
GCTCTGTCTCTATTACCACGAACCTGTGTC
CACAGCTGAGGAGCTGGAAGACTGGATTGAAG
GGCAGGAGTGGTACATTTCAGTGAATGCC
GCTTGCTATTAGTTCACAAGCAGGGAGTGG
Ace2
TATGGATGCCAAGGACTTGTCATGGATG
AACTACAGGCCCTTCAGCAAAGTGGGTC
TGAACACCATGAGCACCATTTACAGTACTGG
ATGTAGAACGTACCTTCGCAGAGATCAAGC
GTTGATGGATACCTACCCTTCCTACATC
CGGAGCCAATGAAGGGTTCCATGAAGCT
GGAGAAAGCAATGCAGGATTCCAAAACAGTG
ATGGTGCTCGCTGGTCACTTGAATCCAA
GGAAAGTTGTCTGCCACCCCACAGCTTGGGAT
GGTGGATGGTCTTTCGGGGTGAAATTCC
GCCTCATGATGAAACATACTGTGACCCTGC
GCCTGAATGATAACAGCCTGGAGTTTCTGG
TGTCCCTTCTTTGGAGGTGCAGTTCAACGG
ATGAATGCTCGATCTGTGAGATGGGTGCCC
Igf2
CCCAACTATCCTTGATACAACAGCTGAC
GGGAAGTCGATGTTGGTGCTTCTCATCT
GAGCCTCTTCGGAGATGTCCAGCAACCA
ATCCCAGAACCCAAGAAGAAAGGAAGGG
TTTGCAGGTGGCATGTCATTGCTTCAGT
GGGCTGGGTGAAAGAACCCAAGGAGAAG
CACACAGAGGTATGCACACCCACATAATT
TGAAATGGCTGAACAACTTCGATTTGAACC
CCATGAGGACCAATGACTAGCCAGTGTAG
TTATGCGCTCATAATCAATTGTACCCATTCCC
GGGATAGAGATGTGAGAGTAGACAGGTT
CACAGAGGGTCCCTCAGCAAGTGCCTAAA
CCTCTTGGGTCCCTCCCTTTGTCATCAT
TAACCTGTTAACGCTCGCAAACCTAATAAAGC
